# Mechanistic insight into the regulation of virulence factor type 1 pili in pathogenic *E. coli* by rhomboid protease GlpG

**DOI:** 10.1101/2025.09.09.675128

**Authors:** Jimmy Lu, Elena Arutyunova, Bridgette Hartley, Jonas Wong, Hyunjae Chung, Lanny Buchan, Heather Armstrong, Sadhna Phanse, Howard S. Young, Eytan Wine, Mohan Babu, Justin Chun, Wael Elhenawy, Olivier Julien, M. Joanne Lemieux

## Abstract

With the rise in antimicrobial resistance, understanding the virulence factors utilized by pathogenic *E. coli* is essential for the development of alternative therapeutics. While previous work has shown that disruption of the *E. coli* rhomboid protease gene *glpG* leads to defects in bacterial colonization, here we provide mechanistic insight into the loss of fitness. We show GlpG is essential for the assembly of type 1 pili, a virulence factor required for the colonization of eukaryotic cells. Since pili are critical for biofilm formation and bacterial persistence, the absence of GlpG proteolytic activity reduces the production of biofilm. Working towards new potential antimicrobial targets for treating infections, we show that biofilm formation is hampered by GlpG inhibition. Our data demonstrates that GlpG plays a key role in protein quality control of type 1 pili and alters the paradigm for GlpG proteolysis, previously implicated in the cleavage of only membrane embedded substrates.
