## Supplementary material for "Mechanistic insight into the regulation of virulence factor type 1 pili in pathogenic *E. coli* by rhomboid protease GlpG": Data Set 3

### Sheet: Sheet3
Prey protein	Description	Is Protease	TMH	Localization	COG	ecGlpG Triton Total Peptides	ecGlpG Triton Probability	ecGlpG Triton NSAF	ecGlpG Triton NSAF(90% Prob)	Filtration Criteria
secA__b0098	preprotein translocase subunit, ATPase that targets protein precursors to the SecYE core translocon	---	---	IM	U	127	99.58	0.00314974	0.0032134	> Median NSAF 0.00066
degP__b0161	serine endoprotease (protease Do), membrane-associated	Y	---	PE	O	61	99.58	0.00287573	0.00293384	> Median NSAF 0.00066
degQ__b3234	serine endoprotease, periplasmic	Y	---	PE	O	56	99.58	0.00275025	0.00280583	> Median NSAF 0.00066
ftsH__b3178	protease, ATP-dependent zinc-metallo	Y	1	IM	O	71	99.58	0.00246359	0.00251338	> Median NSAF 0.00066
yajC__b0407	SecYEG protein translocase auxillary subunit	---	1	IM	U	11	99.58	0.00223458	0.00227974	> Median NSAF 0.00066
hflK__b4174	modulator for HflB protease specific for phage lambda cII repressor	Y	1	IM	O	27	99.58	0.00143994	0.00146905	> Median NSAF 0.00066
fkpA__b3347	FKBP-type peptidyl-prolyl cis-trans isomerase	---	---	PE	O	14	99.58	0.00115867	0.00118209	> Median NSAF 0.00066
hflC__b4175	modulator for HflB protease specific for phage lambda cII repressor	Y	1	IM	O	17	99.58	0.00113736	0.00116035	> Median NSAF 0.00066
tpx__b1324	lipid hydroperoxide peroxidase	---	---	PE	O	8	99.58	0.00106409	0.00108559	> Median NSAF 0.00066
ansB__b2957	periplasmic L-asparaginase II	---	---	PE	JU	15	99.58	0.000963181	0.000982647	> Median NSAF 0.00066
secG__b3175	preprotein translocase membrane subunit	---	1	IM	U	4	99.58	0.000812575	0.000828997	> Median NSAF 0.00066
secD__b0408	SecYEG protein translocase auxillary subunit	---	6	IM	U	22	99.58	0.000799362	0.000815517	> Median NSAF 0.00066
hlpA__b0178	periplasmic chaperone	---	---	PE	MO	4	99.58	0.000555175	0.000566395	< Median NSAF 0.00066 & Statquest probability > 99 %
tolB__b0740	periplasmic protein	---	---	PE	U	8	99.58	0.000415736	0.000424138	< Median NSAF 0.00066 & Statquest probability > 99 %
qmcA__b0489	predicted protease, membrane anchored	---	---	IM	O	4	99.56	0.00029306	0.000298982	< Median NSAF 0.00066 & Statquest probability > 99 %
ppiD__b0441	peptidyl-prolyl cis-trans isomerase	---	1	IM	O	7	99.58	0.000251076	0.000256151	< Median NSAF 0.00066 & Statquest probability > 99 %
dsbA__b3860	periplasmic protein disulfide isomerase I	---	---	PE	O	2	99.58	0.000214863	0.000219206	< Median NSAF 0.00066 & Statquest probability > 99 %
secF__b0409	SecYEG protein translocase auxillary subunit	---	6	IM	U	3	99.58	0.000207546	0.000211741	< Median NSAF 0.00066 & Statquest probability > 99 %
surA__b0053	peptidyl-prolyl cis-trans isomerase	---	---	PE	O	3	99.58	0.000156629	0.000159795	< Median NSAF 0.00066 & Statquest probability > 99 %
lepB__b2568	leader peptidase	---	---	IM	U	2	99.58	0.000137937	0.000140725	< Median NSAF 0.00066 & Statquest probability > 99 %
secY__b3300	preprotein translocase membrane subunit	---	10	IM	U	2	99.58	0.000100884	0.000102923	< Median NSAF 0.00066 & Statquest probability > 99 %
rseP__b0176	zinc metallopeptidase	---	4	IM	OK	1	99.58	4.96573e-05	5.06609e-05	< Median NSAF 0.00066 & Statquest probability > 99 %
